# Senescence of cortical neurons following persistent DNA double-strand breaks induces cerebrovascular lesions

**DOI:** 10.1101/2023.01.26.525738

**Authors:** Caroline A. Kopsidas, Clara C. Lowe, Jun Zhang, Wenjun Kang, Xiaoming Zhou, Yuanyi Feng

## Abstract

DNA double strand breaks (DSBs), neuroinflammation, and vascular alterations in the brain are all associated with neurodegenerative disorders. However, the interconnections between these neuropathological changes and how they act synergistically to promote irreversible neurodegeneration remain unclear. Here we show that abrogating the BRCA1-associated protein Brap in cerebral cortical neurons, as opposed to vascular endothelium cells, causes cerebrovascular defects. This non-cell autonomous effect is mediated by cellular senescence resulting from persistent neuronal DSBs. We show that in the state of senescence, there is a massive upregulation of genes involved in cell secretion, inflammatory responses, and vascular changes, which coincides with cerebral microclots and microbleeds. The vascular lesions intertwine with neuroinflammation and exacerbate neuronal DSBs, culminating in oxidative stress, metabolic alteration, and downregulation of genes essential for neuronal function. By demonstrating the cerebrovascular impact of cortical neuronal DSBs, our data suggest that senescence-associated secretory phenotype can initiate brain-wide neurodegeneration.
