## Supplementary material for "Senescence of cortical neurons following persistent DNA double-strand breaks induces cerebrovascular lesions": Table S1 Sequences of RT-qPCR primers

### Sheet: Sheet1
Primer name	sequence 5' to 3'
Tbp Forward	AGAACAATCCAGACTAGCAGCA
Tbp Reverse	GGGAACTTCACATCACAGCTC
Pai-1 Forward	TTCAGCCCTTGCTTGCCTC
Pai-1 Reverse	ACACTTTTACTCCGAAGTCGGT
Vwf Forward	CTTCTGTACGCCTCAGCTATG
Vwf Reverse	GCCGTTGTAATTCCCACACAAG
Serpinf2 Forward	CTCCTCGTACTCAGCTTGTCC
Serpinf2 Reverse	GGTCACCAAAATCCTGGTTGTC
Mmp9 Forward	CTGGACAGCCAGACACTAAAG
Mmp9 Reverse	CTCGCGGCAAGTCTTCAGAG
Adm Forward	CACCCTGATGTTATTGGGTTCA
Adm Reverse	TTAGCGCCCACTTATTCCACT
Agt Forward	TCTCCTTTACCACAACAAGAGCA
Agt Reverse	CTTCTCATTCACAGGGGAGGT
Avp Forward	GCCAGGATGCTCAACACTACG
Avp Reverse	TCTCAGCTCCATGTCAGAGATG
Edn1 Forward	GCACCGGAGCTGAGAATGG
Edn1 Reverse	GTGGCAGAAGTAGACACACTC
Tnf Forward	CTGGATGTCAATCAACAATGGGA
Tnf Reverse	ACTAGGGTGTGAGTGTTTTCTGT
Cd68 Forward	TGTCTGATCTTGCTAGGACCG
Cd68 Reverse	GAGAGTAACGGCCTTTTTGTGA
IL6 Forward	GACAACCACGGCCTTCCCTACTTC
IL6 Reverse	TCATTTCCACGATTTCCCAGAGA
Ccl2 Forward	TTAAAAACCTGGATCGGAACCAA
Ccl2 Reverse	GCATTAGCTTCAGATTTACGGGT
Icam1 Forward	GTGATGCTCAGGTATCCATCCA
Icam1 Reverse	CACAGTTCTCAAAGCACAGCG
Cxcl10 Forward	CCAAGTGCTGCCGTCATTTTC
Cxcl10 Reverse	GGCTCGCAGGGATGATTTCAA
